# Machine-learning-guided enzyme discovery and redox-system engineering for efficient production of the nylon monomer methyl 12-aminododecanoate in *Escherichia coli*

**DOI:** 10.64898/2026.09.10.749670

**Authors:** Maiko Umemura, Yasushi Kamisaka, Masaki Yamamoto, Yuki Kuriya, Naoki Watanabe, Chuya Tateishi, Takuya Hashimoto, Manabu Kanno, Shuhei Noda, Michihiro Araki, Kazuhiro Fujimori, Junya Ikuta

## Abstract

Methyl 12-aminododecanoate (ADAME) is a key precursor for Nylon 12 synthesis and an attractive target for sustainable microbial production. However, efficient biosynthesis of ADAME requires the coordinated oxidation and transamination of methyl dodecanoate (DAME), and identifying compatible enzymes for this multistep pathway remains challenging. In this study, we applied a machine learning–based bioinformatic screening approach to identify alternative enzymes for DAME-to-ADAME bioconversion. Among 18 selected distantly related AlkB homologs, AlkBGp01 from *Alcanivorax* sp. P2S70 showed activity toward DAME, producing 12-hydroxydodecanoic acid methyl ester (HDAME) and 12-oxododecanoic acid methyl ester (ODAME) despite low sequence identity to *Pseudomonas putida* AlkB. Further screening identified compatible redox partners, AlkG60 from the same species as AlkBGp01 and AlkTp04, whose combination with AlkBGp01 resulted in almost sixfold higher ODAME production than that achieved with *P. putida* AlkBFGJLT. ODAME production was further increased by more than threefold by conjugating these three newly identified proteins. The optimized single-plasmid system comprising conjugated AlkBGp01, AlkG60, and AlkTp04, together with AlaD and newly identified ω-transaminases EAV41574 produced 0.28 mM gdcw⁻¹ ADAME, representing a 5.6-fold improvement over the previously reported *P. putida* AlkBFGJLT-based system with AlaD–CV2025. These results demonstrate that machine learning–guided enzyme discovery can identify functional distantly related homologs and compatible enzyme combinations for constructing efficient synthetic pathways. This study also highlights the importance of optimizing pathway architecture, including enzyme conjugation and plasmid configuration, for improving microbial production of bio-based monomer precursors.
