## Supplemental Table 1 for "Machine-learning-guided enzyme discovery and redox-system engineering for efficient production of the nylon monomer methyl 12-aminododecanoate in *Escherichia coli*"

### Sheet: TableS1
	Table S1. Synthetic genes and representative primers used in this study.
	Target	Sequence1
	5′ regulatory and assembly sequence	caagagttcccaatcgtgagtgcttaatacgactcactataggggaattgtgagcggataacaattcccctctagaaataattttgtttaactttaagaaggagatatacc
	3′ regulatory and assembly sequence	cagataaaaaaaatccttagctttcgctaaggatgatttctaacggaagtggctcccaattctgt
	AlkBFG genes with native intergenic region	aacgcatgagaaagcccccggaagatcaccttccgggggcttttttattgcgcgacgacggagcaaaaactacccgtaggtgtagttggcgcaagcgtccgattagctcaggtttaagatgtcgagagtgagagtgggcggcttaactttctcagttaggcataaaattacgtcttaaatctcgtagcgactaatttaataaaaattggagaacaccaaATGCTTGAGAAACACAGAGTTCTGGATTCCGCTCCAGAGTACGTAGATAAAAAGAAATATCTCTGGATACTATCAACTTTGTGGCCGGCTACTCCGATGATCGGAATCTGGCTTGCAAATGAAACTGGTTGGGGGATTTTTTATGGGCTGGTATTGCTCGTATGGTACGGCGCACTTCCA…
	AlkJ with native upstream intergenic region	gtaattttttcgataaatcattacctcgagaagataaaATGTACGACTATATAATCGTTGGTGCTGGATCTGCAGGATGTGTGCTTGCTAATCGTCTTTCGGCCGACCCCTCTAAAAGAGTTTGTTTACTTGAAGCTGGGCCGCGAGATACGAATCCGCTAATTCATATGCCGTTAGGTATTGCTTTGCTTTCAAATAGTAAAAAGTTGAATTGGGCTTTTCAAACTGCGCCACAGCAAAATCTCAACGGCCGGAGCCTTTTCTGGCCACGAGGAAAAACGTTAGGTGGTTCAAGCTCAATCAACGCAATGGTCTATATCCGAGGGCATGAAGACGATTACCACGCATGGGAGCAGGCGGCCGGCCGCTACTGGGGTTGGTACCGGGCTCTTGAGTTGT…
	AlkL with native upstream intergenic region	gctttctgtatgggctttgactgattttttagatatcagtctctgtgacatgttagcagttctatttaagaatatgtcgacaacaaaacgagggtagcacaATGAGTTTTTCTAATTATAAAGTAATCGCGATGCCGGTGTTGGTTGCTAATTTTGTTTTGGGGGCGGCCACTGCATGGGCGAATGAAAATTATCCGGCGAAATCTGCTGGCTATAATCAGGGTGACTGGGTCGCTAGCTTCAATTTTTCTAAGGTCTATGTGGGTGAGGAGCTTGGCGATCTAAATGTTGGAGGGGGGGCTTTGCCAAATGCTGATGTAAGTATTGGTAATGATACAACACTTACGTTTGATATCGCCTATTTTGTTAGCTCAAATATAGCGGTGGATTTTTTTGTTG…
	AlkT with native upstream intergenic region	aataatcggcattaagtgatatagtgaaaagtCtaccggagagagaattATGGCAATCGTTGTTGTTGGCGCTGGTACAGCTGGAGTAAATGCTGCGTTCTGGCTTCGTCAATATGGTTATAAAGGGGAAATTAGGATTTTTAGCAGGGAGTCTGTGGCGCCTTATCAGCGGCCTCCTCTATCCAAGGCTTTTCTGACAAGTGAGATTGCAGAATCCGCAGTGCCATTAAAGCCAGAAGGTTTTTATACGAATAACAATATTACCATTTCGTTAAATACACCGATTGTATCAATCGACGTGGGGCGTAAGATAGTTTCTTCTAAAGATGGAAAAGAATACGCGTATGAAAAATTGATTCTTGCAACACCTGCTAGCGCACGTAGGTTAACCTGCGAGGG…
	AlkBGp01	ATGGAATCGAATCAACGTATCGACTGGTACCGTGTGAAAGTAGCGCCTGACTTACTTCGCGAACTGAGTGCTCCCAACGATTTGCAAGGATTTCTTCAAGCGGGCGGACATGTGGCCCTTGCGTTCGCAACTGGACTGATGGCTGTACTTGTCTACCTTAATTTATCACCCTGGTGGTTAATCCCTGCCTTATTACTGCATGGCACTGTCGTGAGTACATTCGGTGCAGCCTCCCATGAGCTGTCACACGAGCGTGTCTTCCGCACAGGATGGCTTAACCGTTTATTCTTAAACGTGGTCTGCTTTCTGACGTGGGATAATCCGCGTTTGTACATGCTGTCGCATAACCAACACCATAAGTTTACACTGCATCAACCTGATGATTTAGAAGTGGTGCTT…
	AlkTp01	ATGCAGGCCCCGATTGTCATTATTGGGAGTGGTTTCGCAGCGTACCAATTAGTGAAGACGGTCCGTCGTATGGATGCCCATATCCCGTTACAGGTTTTTACGGTCGACGACGGCGCAGAGTACAATAAGCCAGATTTAAGCCATGTCTTCAGTAACAAACAAACTGCGCGGGATCTGGTGGTTAAGTCGGGCGAGGCCTTTGCCCAGGAACACAATATCGAATTATTCGCACACACTAAGGTTGAACACGTCGATGTGCAGGCACAACAAGTTGTCGCGAATGGTCAGACGTACCCGTACAGCAAGTTGGTTTTCGCGACGGGCGCGAAGGCATTTGTCCCACCAATTAGTGGGGGCGCCGCCCCAGAAGTTATCACCTTGAATTCGTTACAGGAGTAT…
	AlkTp02	ATGGCAAATGCCAATGCGCCTATTGTGATCGTGGGCAGTGGCCTCGCAGGCTACAATGTGGCGCGCGAGGTACGTAAATTAGATCGGCAAGTCGCGATTCTGCTCGTGACTGAGGAGCGTGGGGATTTTTATTATAAGCCGGGGTTGTCGACTGCATTGGCTCAGAAAAAGACTCCAGAGATGCTCGTGGGTACGCCTGCAGATGAGATGGCACGTTCTCTCGAACTGACATTGTTGGCCGATACCGAGACTACAGCGGTTGATCTCGAGCGCCGTCGCATTGTGACCTCTAGTGGCCAATTTGGGTATGGGAAATTAGTACTGGCATTGGGCGCAGATCCGATCGTTCTCCCAATCGGGGGTGATGGTGCTGCGTGCTGCTTACCAGTTAATGACCTC…
	AlkTp04	ATGAGCGAACGCGCTCCGCTTGTGATCATTGGCACAGGGTTGGCAGGCTACAACTTGGCGCGCGAGTGGCGTAAACTCGACTCTGAGACGCCGTTATTAATGATTACGGCTGATGACGGCCGGTCGTATAGTAAGCCGATGTTGAGCACTGGGTTTAGCAAGAATAAGGATGCAGATGGCCTCGCCATGGCCGAACCAGGTGCAATGGCCGAACAGCTCAATGCGCGGATTCTCACTCACACCCGCGTCACAGGTATTGACCCTGGGCACCAGCGTATTTGGATTGGTGAGGAAGAAGTTCGGTACCGCGACTTAGTTTTGGCTTGGGGTGCGGAACCTATTCGGGTTCCTGTCGAGGGGGATGCCCAAGATGCGCTCTATCCTATCAACGATTTGGAA…
	AlkTp07	ATGTCTGCTCCTGTCGTTATTATCGGCACGGGTCTGGCTGGTTACAACTTGGCCCGGGAGTTTCGTAAACTCGATGCGGACACTCCACTGCTCTTAATCACGGCAGACGACGGCCGTAGCTACTCTAAACCTATGTTGAGCACTGGCTTCGGTAAAAATAAAGAAGCGGACGGCTTATCTATGGCAGAGCCGGGTGCGATGGCAGATCAACTCAAAGCAGAGGTACGTACACATACCCGTATCTCGGGCATCGATCCAGGCCACAAGCGTCTGTGGATCGGCGAGGAAGCAGTGCATTATCGCGACCTCGTCCTCGCGTGGGGTGCGGAGACCATCCGGGTACCTGTGGAAGGGGACGCCGGGGACGCTATCTTCCCTATCAACGATCTCCAAGACTAC…
	CV2025	ATGCAAAAGCAGCGCACGACATCGCAATGGCGTGAGTTAGATGCAGCGCATCATCTGCACCCGTTTACTGACACTGCATCACTTAATCAAGCGGGTGCCCGCGTGATGACTCGCGGGGAGGGGGTGTACTTATGGGATTCTGAGGGCAATAAAATTATCGATGGAATGGCGGGGTTGTGGTGCGTGAATGTGGGTTATGGTCGCAAAGACTTCGCCGAAGCCGCACGCCGTCAGATGGAAGAGCTTCCATTCTACAATACATTCTTTAAGACAACACATCCGGCTGTAGTTGAGCTGAGCAGCTTATTGGCAGAAGTAACCCCGGCTGGATTCGATCGCGTTTTCTATACGAATTCAGGATCAGAGTCTGTGGACACTATGATTCGTATGGTCCGCCGC…
	EAV41574	ATGTTTGAAAATGAAAACTTTCTGCGCGAAAAAAATGCGCGCCATCAGTTCCACCCGATGATTCATCCGATGACCAGCACCGAACACCCGCCGCAGATTATTGTGGAATCAGATGGCTGCTATGTGACCGATATTGATGGCAATCGTCTGGTGGATGGCCTGGGCGGCCTGTGGAATGTGAACGTGGGCCATAATCGTAAAGAAGTGAAAGATGCGATTACCGCCCAGATGGATCGCATTAGCTATTACAGCAGCTTTGCGGGCACCGCCACCCCGCCGAGCATTGAACTGAGCGCCAAAGTTTGCAGTATGGCGGCGGAAGAAGATGTGGAAAAAGTGCTGTTTAGCGCCAACGGCTCAGATGCGGTGGAAACCGCCCTGAAACTGGCGCGCCAGTAT…
	EPX83375	ATGGCGGTGATTAGCCCGAATGCGCCGACCGCCGAACTGCAGGCGCTGGATGCGGCCCATCATCTGCATCCGTTTACGCACGGCGCGGGCCTGCGCGATAAAGGCGCGCGCGTGATTACCCGTGCAGAAGGTGTGTGGCTGACCGATAGCGAAGGCGAACGCATTCTGGATGCGATGGCGGGTCTGTGGTGCGTGAACGTTGGCTATGGCCGCAAAGAACTGGCGGCGGCCGCGGCCCGCCAGATGGAAGAACTGCCCTATTACAACACCTTTTTTCAGACCACCCATGTCCCGGCGATTCAGCTGGCGGCCAAACTGGCGGAACTGGCGCCGGGCGATCTGAACCATGTGTTCTTTGCCAGCTCTGGCAGCGAAGCGAATGACACCAACATTCGCCTG…
	PTR37408	ATGAAAGATAGCAACTTCCTGACCGAAAACAACGCGCGCCACCTGTGGCATCCGATGGCGCATCCGGCGGATAGCCTGGCGAACCCGCCGGATATTATTACCGGTGGCGATGGCGTGGAAATCACCGATGTGGATGGTCACCGCATGGTGGATGCCGTGGGCGGCCTTTGGAATGTGAATCTGGGTTATAGCTGCGAACCGGTCAAAAAAGCGATTGCGGAACAGCTGGAACGTCTGCCGTATTATAGCATTTTTCGTGGCACCACCAACGATGCGGTGATTGAACTGAGCCTGATGCTGCGCGACTTTTTCGCGCCGGATGGTCTGACCCGCGCATTTTTCACGAGTGGCGGCAGCGATAGCGTGGAAATTGCGCTGCGCCTGGCCCGCCAGTACCAT…
	ESW90402	ATGCGCGATATCAACTTCCTGACCGAAAAAAATGCCAAACCGATTTGGCACCCGATGGCCCATCCGGCGGAAATGCGCGCGAACCCGCCGAAAGTGATTATGAAAGGCGAGGGCGTGATGGTGACCGATATTGATGGCAACACCGTGCTGGATGCAGTGGGCGGTCTGTGGAACGTGAACCTGGGCTATAGCTGCGATCCGATTAAAAAAGCGATTGCCGATCAGCTGAGCGCCCTGCCGTATTATAGCGGCTTTCGCGGCACCAGCACCGGTCCGAGCATTGAACTGGCGTATGAACTGTCGGAATGGTTCGAACCGGAAGGTATGGTGCGCACCTTTTTCACCAGTGGCGGCTCTGATAGTGTGGAAACCTCGCTGCGCCTGGCGCGCCAGTATTGG…
	AlkG60	ATGGCGAAATACCAGTGTCCGGATTGCGAATATATTTATGATGAAGTGGCCGGTCATCCGCATGAAGGCTTTCCGCCGGGCACCAGCTGGGAAACGATTCCGGAAGAATGGGCCTGTCCGGATTGTGCGGTGCGTGATAAAGCGGATTTCGTGGTGATTGAAAGTGGTTCTGCAAGTCCGGCATCTGGCGCGGCGACCCCGGAAGTGCGCACCGCGACCACCCCGCCGAAAGCGGAAGCCAGCCCGCAGAAAAGCACCGGCGCGAGCACCCCGAGCACCAATAACAAGGCCAAAGCGAAGGCCAAGGCCAAACCGGCGCGTGCCAAAAGCAGCAAAGATAGCACCGGCAAAGAAACCACCTTCCGCAAGTGGATCTGCATTACCTGCGGCCATATCTAC…
	AlaD	ATGATCATAGGGGTTCCTAAAGAGATAAAAAACAATGAAAACCGTGTCGCATTAACACCCGGGGGCGTTTCTCAGCTCATTTCAAACGGCCACCGGGTGCTGGTTGAAACAGGCGCGGGCCTTGGAAGCGGATTTGAAAATGAAGCCTATGAGTCAGCAGGAGCGGAAATCATTGCTGATCCGAAGCAGGTCTGGGACGCCGAAATGGTCATGAAAGTAAAAGAACCGCTGCCGGAAGAATATGTTTATTTTCGCAAAGGACTTGTGCTGTTTACGTACCTTCATTTAGCAGCTGAGCCTGAGCTTGCACAGGCCTTGAAGGATAAAGGAGTAACTGCCATCGCATATGAAACGGTCAGTGAAGGCCGGACATTGCCTCTTCTGACGCCAATGTCAGAG…
	Primers2	Sequence (5'-3')	Target	Purpose3
	For construction of plasmids used in this study
	NY256	GTAAGAAAATCTTCCACAAGGAAGAAG	pKEF924	Amplify the pKEF865 vector backbone
	NY033	GACACCATCGAATGGCGCAAAA
	NY030	gcgccattcgatggtgtcCGGGATCTCGACGCTCTCCC		Amplify alkF for recovery from pKEF871
	NY167	TATTTATTTCTCATCTTCTTCCTTGTGG
	NY062	TACTAGAGTCACACTGGCTCACCTTC	pUM979	Amplify the pKEF865 vector backbone
	rm_alkT.R	cagtgtgactctagtaTTAGAAAACATATGACGCACCAAGAC
	CP034	CTAGCATAACCCCTTGGGGC	pKEF940	Amplify the pACYCDuet-1Kan vector backbone
	NY033	GACACCATCGAATGGCGCAAAA
	NY257	CGAAAGGTTTTGCGCCATTC		Amplify alkB for cloning from pKEF865
	NY213	TAGAGGCCCCAAGGGGTTATGCTAGTTATGCTACCGCAGAGGTACTC
	BB_900long.F	CAGATAAAAAAAATCCTTAGCTTTCGCTAAGGATGATTTCTAAC	pUM1028	Amplify the pKEF900 vector backbone
	BB033	AGCACTCACGATTGGGAACTCTTG
	BB032	CAAGAGTTCCCAATCGTGAGTGCT		Amplify alkBGp01 for cloning from synthetic DNA
	inf_alkBG_p01.R	gattttttttatctgttaAGCGATAGGTACGAAGTCGG
	BB034	AACGGAAGTGGCTCCCAATTCTGT	pUM994	Amplify the pKEF900 vector backbone
	BB033	AGCACTCACGATTGGGAACTCTTG
	BB032	CAAGAGTTCCCAATCGTGAGTGCT		Amplify alkTp01 for cloning from synthetic DNA
	BB035	ACAGAATTGGGAGCCACTTCCGTT
	BB034	AACGGAAGTGGCTCCCAATTCTGT	pUM997	Amplify the pKEF900 vector backbone
	CP006	GGTATATCTCCTTCTTAAAGTTAAACAAAATTATT
	inf_alkT_p02.F	agaaggagatataccATGGCAAATGCCAATGCGC		Amplify alkTp02 for cloning from synthetic DNA
	BB035	ACAGAATTGGGAGCCACTTCCGTT
	BB034	AACGGAAGTGGCTCCCAATTCTGT	pUM1003	Amplify the pKEF900 vector backbone
	CP006	GGTATATCTCCTTCTTAAAGTTAAACAAAATTATT
	inf_alkT_p04.F	agaaggagatataccATGAGCGAACGCGCTC		Amplify alkTp04 for cloning from synthetic DNA
	BB035	ACAGAATTGGGAGCCACTTCCGTT
	BB034	AACGGAAGTGGCTCCCAATTCTGT	pUM1007	Amplify the pKEF900 vector backbone
	CP006	GGTATATCTCCTTCTTAAAGTTAAACAAAATTATT
	inf_alkT_p07.F	agaaggagatataccATGTCTGCTCCTGTCGTTATTATCG		Amplify alkTp07 for cloning from synthetic DNA
	BB035	ACAGAATTGGGAGCCACTTCCGTT
	CP012	CCTTAGCTCCTGAAAATCTCGA	pKEF838	Amplify the pKEF811 vector backbone
	CP013	AGGCAGTTATTGGTGCCCTTA
	NY113	TAGCAGGAGGTTCGCGATATCGAGCTATGGTGAGCAAGGGCGCCGA		Amplify CV2025 for cloning from synthetic DNA plasmid containing kan
	NY114	AATTCTCTCTCCGGTAGACTTTTCACTATATCA
	CP037	TAACAAATAAAACGAAAGGCTCAGTCG	pKEF913	Amplify the pKEF838 vector backbone
	CP036	CTGTCTTTACTCCCGTGATTCA
	NY231	aattgaatcacgggagtaaagacagATGTTTGAAAATGAAAACTTTCTGCGCG		Amplify EAV41574 for cloning from synthetic DNA
	NY232	actgagcctttcgttttatttgTTATTTTTCTTTTTCATAGCGGCTACACGC
	CP037	TAACAAATAAAACGAAAGGCTCAGTCG	pKEF914	Amplify the pKEF838 vector backbone
	CP036	CTGTCTTTACTCCCGTGATTCA
	NY233	aattgaatcacgggagtaaagacagATGGCGGTGATTAGCCCGAATGC		Amplify EPX83375 for cloning from synthetic DNA
	NY234	actgagcctttcgttttatttgTTAACGCTGACCCGCCACCATCAG
	CP037	TAACAAATAAAACGAAAGGCTCAGTCG	pKEF922	Amplify the pKEF838 vector backbone
	CP036	CTGTCTTTACTCCCGTGATTCA
	NY249	aattgaatcacgggagtaaagacagATGAAAGATAGCAACTTCCTGACCGAAAACAACGC		Amplify PTR37408 for cloning from synthetic DNA
	NY250	actgagcctttcgttttatttgTTAACCTTGtGCGCTCAGACCGG
	CP037	TAACAAATAAAACGAAAGGCTCAGTCG	pKEF923	Amplify the pKEF838 vector backbone
	CP036	CTGTCTTTACTCCCGTGATTCA
	NY251	aattgaatcacgggagtaaagacagATGCGCGATATCAACTTCCTGACCGAAA		Amplify ESW90402 for cloning from synthetic DNA
	NY252	actgagcctttcgttttatttgTTAGGCACGGCTCAGACCTGCA
	BB_900long.F	CAGATAAAAAAAATCCTTAGCTTTCGCTAAGGATGATTTCTAAC	pUM1290	Amplify the pUM1194 vector backbone
	CP006	GGTATATCTCCTTCTTAAAGTTAAACAAAATTATT
	inf_alkBGp01_1290_F	agaaggagatataccATGACTAACCATGCGCAGCAC		Amplify alkBGp01 for cloning from pUM1028
	inf_alkBG_p01.R	gattttttttatctgttaAGCGATAGGTACGAAGTCGG
	BB_900long.F	CAGATAAAAAAAATCCTTAGCTTTCGCTAAGGATGATTTCTAAC	pUM1291	Amplify the pUM1194 vector backbone
	CP006	GGTATATCTCCTTCTTAAAGTTAAACAAAATTATT
	inf_alkBv0_1273_F	agaaggagatataccATGATTGAGAAACACAGAGTTCTGGATTCC		Amplify alkB for cloning from pKEF940
	inf_alkBv0_1291_R	gattttttttatctgTTATGCTACCGCAGAGGTACTCGAAC
	inf_1029 F	TAACAGATAAAAAAAATCCTTAGCTTTCGCTAAGG	pUM1091	Amplify the pUM1028 vector backbone
	inf_1028 R	AGCGATAGGTACGAAGTCGGC
	gp01_1029 F	tttttttatctgttaAGCGATAGGTACGAAGTCGGC		Amplify the rubredoxin domain from alkBGp01 in pUM1028
	gp01_1028 R	ttcgtacctatcgctACAGCCTCCGCTTCCCGGCA
	inf_1029 F	TAACAGATAAAAAAAATCCTTAGCTTTCGCTAAGG	pUM1108	Amplify the pUM1028 vector backbone
	inf_1028 R	AGCGATAGGTACGAAGTCGGC
	inf_alkBG-G.F	TTCGTACCTATCGCTATGGCGAAATACCAGTGTCCGG		Amplify alkG60 from pUM960
	inf_alkBG-G.R	GATTTTTTTTATCTGTTAGTCCTCGTGCAGCACGTAATCT
	NY062	TACTAGAGTCACACTGGCTCACCTTC	pUM1093	Amplify the pUM1076 vector backbone
	NY114	AATTCTCTCTCCGGTAGACTTTTCACTATATCA
	inf_alkT_p.F	accggagagagaattTAATACGACTCACTATAGGGgAATTGTGA		Amplify alkTp01 from pUM994
	inf_alkT_p01.R	agtgtgactctagtaTCATGCCTGCGCTGCTTG
	NY062	TACTAGAGTCACACTGGCTCACCTTC	pUM1094	Amplify the pUM1076 vector backbone
	NY114	AATTCTCTCTCCGGTAGACTTTTCACTATATCA
	inf_alkT_p.F	accggagagagaattTAATACGACTCACTATAGGGgAATTGTGA		Amplify alkTp02 from pUM997
	inf_alkT_p02.2.R	agtgtgactctagtaTCATGCACCAACGCGTTTCATG
	NY062	TACTAGAGTCACACTGGCTCACCTTC	pUM1095	Amplify the pUM1076 vector backbone
	NY114	AATTCTCTCTCCGGTAGACTTTTCACTATATCA
	inf_alkT_p.F	accggagagagaattTAATACGACTCACTATAGGGgAATTGTGA		Amplify alkTp04 from pUM1003
	inf_alkT_p04.2.R	agtgtgactctagtaTCATGCCATCAAACCAGGCAG
	NY062	TACTAGAGTCACACTGGCTCACCTTC	pUM1096	Amplify the pUM1076 vector backbone
	NY114	AATTCTCTCTCCGGTAGACTTTTCACTATATCA
	inf_alkT_p.F	accggagagagaattTAATACGACTCACTATAGGGgAATTGTGA		Amplify alkTp07 from pUM1007
	inf_alkT_p07.2.R	agtgtgactctagtaTTAGGCCAAGAGGGCAGGC
	inf_1112-3_F	CTGAAACCTCAGGCATTTGAGAAGCAC	pUM1355	Amplify the pUM1296 vector backbone
	inf_1112-3_R	CAAAAAACCCCTCAAGACCCGTTTAGA
	inf_1029 F	TAACAGATAAAAAAAATCCTTAGCTTTCGCTAAGG	pUM1112	Amplify the pUM1108 vector backbone
	inf 1108 R	GTCCTCGTGCAGCACGTAATC
	inf alkT_p04 F	gtgctgcacgaggacATGAGCGAACGCGCTCCGCT		Amplify alkTp04 from pUM1003
	inf alkT_p04 R	tttttttatctgttaTGCCATCAAACCAGGCAGCTCCTTA
	inf_1112-3_F	CTGAAACCTCAGGCATTTGAGAAGCAC	pUM1356	Amplify the pUM1273 vector backbone
	inf_1112-3_R	CAAAAAACCCCTCAAGACCCGTTTAGA
	inf_1112-3_F	CTGAAACCTCAGGCATTTGAGAAGCAC	pUM1452	Amplify the pUM1381 vector backbone
	inf_1112-3_R	CAAAAAACCCCTCAAGACCCGTTTAGA
	CP034	CTAGCATAACCCCTTGGGGC	pUM1223	Amplify the pUM1222 vector backbone
	inf_1222_R	CTTTTCCTCGTAGAGCACATAGTCTTCT
	inf_alkTv0_1223_F	ctctacgaggaaaagATGGCAATCGTTGTTGTTGGCG		Amplify alkT from pKEF865
	inf_alkTv0_1223_R	aaggggttatgctagCTAATCAGGTAATTTTATACTCCCTGCAAGCG
	inf_1273_F	ATGGCGAAATACCAGTGTCCGG	pUM1296	Amplify the pUM1289 vector backbone
	inf_1296_R3	TTAAGCGATAGGTACGAAGTCGGC
	inf alkT_F	TACTAGAGTCACACTGGCTCACCTTCG	pUM1194	Amplify the pUM1148 vector backbone
	pT7.R	TGTATATCTCCTTCTTAAAGTTAAACAAAATTATTTCTAGAGG
	inf_alaD-EAV_1146-7_F	agaaggagatatacaATGATCATAGGGGTTCCTAAAGAGAT		Amplify alaD from pKEF913
	inf_alaD-EAV_1146-7_R	agtgtgactctagtaTTATTTTTCTTTTTCATAGCGGCTACACGC
	inf_1273_F	ATGGCGAAATACCAGTGTCCGG	pUM1273	Amplify the pUM1194 vector backbone
	CP006	GGTATATCTCCTTCTTAAAGTTAAACAAAATTATT
	inf_alkBv0_1273_F	agaaggagatataccATGATTGAGAAACACAGAGTTCTGGATTCC		Amplify alkB from pKEF865
	inf_alkBv0_1273_R	ctggtatttcgccatCGATGCTACCGCAGAGGTACTC
	BB_900long.F	CAGATAAAAAAAATCCTTAGCTTTCGCTAAGGATGATTTCTAAC	pUM1354	Amplify the pUM1273 vector backbone
	inf_1307_R	CGATGCTACCGCAGAGGTACT
	inf_alkGT_1354_F	tctgcggtagcatcgATGGCTAGCTATAAATGCCCGGA		Amplify alkGT from pUM1223
	inf_alkGT_1354_R	gattttttttatctgCTAATCAGGTAATTTTATACTCCCTGCAAGCG
	For construction of intermediate plasmids
	CP009	ACCGCTGAGCAATAACTAGC (F-primer for backbone pKEF842) ligation? after PCR	pKEF871	Amplify the pKEF842 vector backbone to remove 6xHis-tag
	NY167	TATTTATTTCTCATCTTCTTCCTTGTGG (R-primer for backbone pKEF842)
	SC001	AGCACTCACGATTGGGAACTCTTGATTTCCTAATGCAGGAGTCGCATAAG (F-primer for backbone pACYCDuet-1Kan)	pKEF900	Amplify the pACYCDuet-1Kan vector backbone
	SC002	TTACGCAAGCGCTCCGATGAATTGACCGCTGAGCAATAACTAGCATAACC (R-primer for backbone pACYCDuet-1Kan)
	SC003	CAAGAGTTCCCAATCGTGAGTGCTTAATACGACTCACTATAGGGGAATTGTGAGC (F-primer for target synthetic DNA? cv2025)		Amplify CV2025 for cloning from synthetic DNA
	SC004	ACAGAATTGGGAGCCACTTCCGTTAGAAATCATCCTTAGCGAAAGCTAAGG (R-primer for target synthetic DNA? cv2025)
	DuetUP2	TTGTACACGGCCGCATAATC (F-primer for backbone pACYCDuet-1)	pKEF811	Amplify the pACYCDuet-1 vector backbone
	NY024	GGTATATCTCCTTATTAAAGTTAAACAAAATTATTTCTAC (R-primer for backbone pACYCDuet-1)
	NY025	tttaactttaataaggagatataccATGATCATAGGGGTTCCTAAAGAGATAAAAAACAA (F-primer for target synthetic DNA alaD)		Amplify alaD for cloning from synthetic DNA
	NY026	gcttttgcatctgtctttacTCCCGTGATTCAATTGG (R-primer for target synthetic DNA alaD)
	NY027	gtaaagacagATGCAAAAGCAGCGCACGAC (F-primer for target synthetic DNA cv2025)		Amplify CV2025 for cloning from synthetic DNA
	NY028	ttatgcggccgtgtacaatAAAAGGCCATCCGTCAGGATGG (R-primer for target synthetic DNA cv2025)
	BB034	AACGGAAGTGGCTCCCAATTCTGT (F-primer for backbone 900)	pUM960	Amplify the pKEF900 vector backbone
	BB033	AGCACTCACGATTGGGAACTCTTG (R-primer for backbone 900)
	BB032	CAAGAGTTCCCAATCGTGAGTGCT (F-primer for target synthetic DNA alkG60)		Amplify alkG60 from synthetic DNA
	BB035	ACAGAATTGGGAGCCACTTCCGTT (R-primer for target synthetic DNA alkG60)
	inf_alkB_F2	TTATGTGAGCACGCAGAGCCCGG (F-primer for backbone 1062)	pUM1076	Amplify the pUM1062 vector backbone
	pT7.R	TGTATATCTCCTTCTTAAAGTTAAACAAAATTATTTCTAGAGG (R-primer for backbone 1062)
	inf_alkBG_p01_F3	agaaggagatatacaATGACTAACCATGCGCAGCACACCG (F-primer for target 1028)		Amplify alkBGp01 from pUM1028
	inf_alkBG_p01_R3	tgcgtgctcacataattaAGCGATAGGTACGAAGTCGGCCTTG (R-primer for target 1028)
	alkT_1336_F	ATGGCAATCGTTGTTGTTGGCG (F-primer for backbone 1354)	pUM1381	Amplify the pUM1354 vector backbone
	inf_1307_R	CGATGCTACCGCAGAGGTACT (R-primer for backbone 1354)
	inf_inter2alkGv0_1381_F	tctgcggtagcatcgtaaTTATGTGAGCACGCAGAGCCCG (F-primer for target 990)		Amplify alkG with intergenic regions from pUM990
	inf_inter2alkGv0_1381_R	aacaacgattgccatTTTATCTTCTCGAGGTAATGATTTATCGAAAAAATTACTCA (R-primer for target 990)
	CP034	CTAGCATAACCCCTTGGGGC (F-primer for backbone 940)	pUM1222	Amplify the pKEF940 vector backbone
	inf_940_R	TGCTACCGCAGAGGTACTCGA (R-primer for backbone 940)
	inf_alkGv0_1222_F	acctctgcggtagcaATGGCTAGCTATAAATGCCCGGA (F-primer for target 865)		Amplify alkG from pKEF865
	inf_alkGv0_1222_R	aaggggttatgctagTCACTTTTCCTCGTAGAGCACATAGTCT (R-primer for target 865)
	inf_1272_F	ATGAGCGAACGCGCTCCGCT (F-primer for bacbone 1194)	pUM1289	Amplify the pUM1194 vector backbone
	inf 1028_R	AGCGATAGGTACGAAGTCGGC (R-primer for backbone 1194)
	inf_isyn60i_1289_F	ttcgtacctatcgcttaattgtcaccaattgaatcacgggagtaaagacagATGGCGAAATACCAGTGTCCG (F-primer for target 1194)		Amplify alkG60 with terminator and the intergenic flanking region from pUM1194
	inf_isyn60i_1289_R	agcgcgttcgctcattttatcttctcgaggtaatgatttatcgaaaattaGTCCTCGTGCAGCACGTAAT (R-primer for target 1194)
	inf_1112-3_F	CTGAAACCTCAGGCATTTGAGAAGCAC (F-primer for backbone 1112)	pUM1148	Amplify the pUM1112 vector backbone
	inf_1112-3_R	CAAAAAACCCCTCAAGACCCGTTTAGA (R-primer for backbone 1112)
	inf_alkL_1112_F2	ttgaggggttttttgATGCGTCCGGCGTAGAGGAT (F-primer for target 1116)		Amplify alkL from pUM1116
	inf_alkL_1112_R2	tgcctgaggtttcagGACCAAAACGAAAAAAGGCCCCC (R-primer for target 1116)
	bb_991.F	CATGTTGGCATGTTCACGATGTGCC (F-primer for backbone 991)	pUM1062	Amplify the p991 vector backbone
	bb_991.R	GTCAATTGACTCTAGTATATAAACGCAGAAAGGC (R-primer for backbone 991)
	inf_out991.F	gaacatgccaacatgCAAGAGTTCCCAATCGTGAGTGCT (F-primer for target synthetic DNA alkG60)		Amplify alkG60 from synthetic DNA
	inf_out991.R	ctagagtcaattgacACAGAATTGGGAGCCACTTCCGTT (R-primer for target synthetic DNA alkG60)
	rm_alkFv0.F	TAGGAGAGTGGGAGAATGGCTAGCTATAAATGCCCGGATTG (F-primer for backbone 865)	pUM990	Amplify the pKEF865 vector backbone
	SLP078	TCTCCCACTCTCCTATTAACTCAGCGTTAGTCG (R-primer for backbone 865)
	NY062	TACTAGAGTCACACTGGCTCACCTTC (F-primer for backbone 1064) ligation after PCR	pUM1116	Amplify the pKEF1064 vector backbone
	rm_alkT.R	cagtgtgactctagtaTTAGAAAACATATGACGCACCAAGAC (R-primer for backbone 1064)
	NY068	TAGGCTTGGACTCCTGTTGATAGATCCA (F-primer for backbone pKEF816)	pKEF817	Amplify the pKEF816 vector backbone
	NY034	TGAGCTCGAATTCGGATCCTGG (R-primer for backbone pKEF816)
	NY069	cagccaggatccgaattcgagctcaATGTCAAGGTACCAGTGTCCAGA (F-primer for target synthetic DNA alkBFG)		Amplify alkF from synthetic DNA
	NY070	ctggatctatcaacaggagtccaagcctaTTATTTATTTCTCATCTTCTTCCTTGTGGAAGATTTTCT (R-primer for target synthetic DNA alkBFG)
	rm_alkJv0.F1	taggagagtgggagaATGAGTTTTTCTAATTATAAAGTAATCGC (F-primer for backbone 865)	pUM991	Amplify the pKEF865 vector backbone
	SLP078	TCTCCCACTCTCCTATTAACTCAGCGTTAGTCG (R-primer for backbone 865)
	rm_alkB(-BFGJ).F	agaaggagatatacaATGAGTTTTTCTAATTATAAAGTAATCGC (F-primer for backbone 927)	pUM1064	Amplify the pKEF927 vector backbone
	pT7.R	TGTATATCTCCTTCTTAAAGTTAAACAAAATTATTTCTAGAGG (R-primer for backbone 927)
	DuetUP2	TTGTACACGGCCGCATAATC (F-primer for backbone pETDuet-1)	pKEF816	Amplify the pETDuet-1 vector backbone
	NY034	TGAGCTCGAATTCGGATCCTGG (R-primer for backbone pETDuet-1)
	NY066	cagccaggatccgaattcgagctcaATGCTTGAGAAACACAGAGTTCTGG (F-primer for target synthetic DNA alkBFG)		Amplify alkB from synthetic DNA
	NY067	caggagtccaagcCTACGATGCTACCGCAGAGGT (R-primer for target synthetic DNA alkBFG)
	alkJv0_fw1	ATGTACGACTATATAATCGTTGGTGCTGGATCTGCAG (F-primer for backbone 865)	pUM927	Amplify the pKEF865 vector backbone
	intalkBF_Rv1	TCTCCCACTCTCCTATTAACTCAGCGTTAGTCG (R-primer for backbone 865)
	1 Gene coding sequences are shown in uppercase letters, whereas all other sequences are shown in lowercase letters.
	2 Primers shown in bold were used multiple times.
	3 Symbols indicate gene organization and expression: “–” denotes independent expression under a single promoter; “_” denotes gene fusion (conjugated genes); “+” denotes independent expression under separate promoters.
